# Drosophila Models Uncover Substrate Channeling Effects on Phospholipids and Sphingolipids in Peroxisomal Biogenesis Disorders

**DOI:** 10.1101/2024.04.26.591192

**Authors:** Michael F Wangler, Yu-Hsin Chao, Mary Roth, Ruth Welti, James A. McNew

**Affiliations:** Molecular and Human Genetics, Baylor College of Medicine, Houston TX; Jan and Dan Duncan Neurological Research Institute, Texas Children’s Hospital; Kansas Lipidomics Research Center, Division of Biology, Kansas State University, Manhattan, KS; Department of BIoSciences, Rice University

**Keywords:** Peroxisome, phospholipid, sphingolipid, *Drosophila*

## Abstract

Peroxisomal Biogenesis Disorders Zellweger Spectrum (PBD-ZSD) disorders are a group of autosomal recessive defects in peroxisome formation that produce a multi-systemic disease presenting at birth or in childhood. Well documented clinical biomarkers such as elevated very long chain fatty acids (VLCFA) are key biochemical diagnostic findings in these conditions. Additional, secondary biochemical alterations such as elevated very long chain lysophosphatidylcholines are allowing newborn screening for peroxisomal disease. In addition, a more widespread impact on metabolism and lipids is increasingly being documented by metabolomic and lipidomic studies. Here we utilize *Drosophila* models of *pex2* and *pex16* as well as human plasma from individuals with *PEX1* mutations. We identify phospholipid abnormalities in *Drosophila* larvae and brain characterized by differences in the quantities of phosphatidylcholine (PC) and phosphatidylethanolamines (PE) with long chain lengths and reduced levels of intermediate chain lengths. For diacylglycerol (DAG) the precursor of PE and PC through the Kennedy pathway, the intermediate chain lengths are increased suggesting an imbalance between DAGs and PE and PC that suggests the two acyl chain pools are not in equilibrium. Altered acyl chain lengths are also observed in PE ceramides in the fly models. Interestingly, plasma from human subjects exhibit phospholipid alterations similar to the fly model. Moreover, human plasma shows reduced levels of sphingomyelin with 18 and 22 carbon lengths but normal levels of C24. Our results suggest that peroxisomal biogenesis defects alter shuttling of the acyl chains of multiple phospholipid and ceramide lipid classes, whereas DAG species with intermediate fatty acids are more abundant. These data suggest an imbalance between *de novo* synthesis of PC and PE through the Kennedy pathway and remodeling of existing PC and PE through the Lands cycle. This imbalance is likely due to overabundance of very long and long acyl chains in PBD and a subsequent imbalance due to substrate channeling effects. Given the fundamental role of phospholipid and sphingolipids in nervous system functions, these observations suggest PBD-ZSD are diseases characterized by widespread cell membrane lipid abnormalities.
