## Supplemental Table 1 for "Drosophila Models Uncover Substrate Channeling Effects on Phospholipids and Sphingolipids in Peroxisomal Biogenesis Disorders"

### Sheet: Sheet1
Supplemental Table 1. Acquisition and data processing parameters for human plasma using a Waters Xevo TQS triple quadrupole mass spectrometer.
	Acquisition parameters							Data processing parameters
Compound	Scan function	m/z range	Start/end time (min)	Scan duration (s)	Ionization mode	Cone voltage (V)	Collision energy (V)	Subtractiom	Smoothing (mean)	Centroiding (top 50%) mid peak width at half height
PC	Precursors of 184.07	450 to 960	2.0 to 2.75	2.55	positive	40	28	1, 40, 0.01	0.6 twice	5
LPC	Precursors of 184.07	450 to 960	2.0 to 2.75	2.55	positive	40	28	1, 40, 0.01	0.6 once	5
Cholesterol ester	Parents of 369.35	598 to 750	7.25 to 8.0	0.76	positive	24	5	1, 40, 0.01	0.6 twice	5
PA	Neutral Loss of 115.00	606 to 784	3.50 to 4.25	0.89	positive	40	5	1, 40, 0.01	0.4 twice	5
PE and LPE	Neutral Loss of 141.02	422 to 894	5.0 to 5.75	2.36	positive	40	12	1, 40, 0.01	0.4 twice	2
PI	Neutral Loss of 277.00	840 to 1000	5.75 to 6.5	0.8	positive	40	17	1, 40, 0.01	0.4 twice	2
PS	Neutral Loss of 185.00	675 to 1000	6.5 to 7.25	1.62	positive	40	13	1, 40, 0.01	0.4 twice	2
